# Exploring a natural baseline for large herbivore biomass

**DOI:** 10.1101/2020.02.27.968461

**Authors:** Camilla Fløjgaard, Pil Birkefeldt Pedersen, Christopher J. Sandom, Jens-Christian Svenning, Rasmus Ejrnæs

## Abstract

The massive global losses of large mammals in the Pleistocene have triggered severe ecosystem changes including changed nutrient cycles, fire regimes and climate, shifts in biomes and loss of biodiversity. Large herbivores create and diversify resources and living space for other organisms and thereby play an important role in ecosystem functioning and biodiversity conservation. However, even today large herbivores are regulated, hunted and driven to extinction to a degree where intact large-herbivore communities are largely non-existent. Consequently, natural density and biomass of large-herbivores for restoration of ecosystems are poorly known. To address this knowledge gap, we apply the scaling pattern for consumer-producer relationships and show that the biomass of large herbivores in ecosystems across the world is considerably lower than expected from primary productivity. African ecosystems have the strongest consumer-producer relationship and assuming that African ecosystems approach a natural baseline, we use this relationship to predict large herbivore biomass in Europe as an example. Our findings indicate that restoring large herbivore biomass would entail increasing large herbivore biomass by orders of magnitude in most ecosystems, which potentially changes the perspective on large herbivores in conservation and restoration projects.
