## Supplementary material for "Exploring a natural baseline for large herbivore biomass": Data from personal communication

### Sheet: RewildingEu
Name_Ecosystem	Continent	Area (ha)	ha/grazer	horses	cattle	red deer	Note	Source	horse breed	horses (weight)	Ref	cattle breed	cattle (weight)	Ref	red deer (weight)	Ref	Lat	Long	Biomass (kg/ha)	Biomass (kg/km2)
Geldersee Port Sterreschans The Netherlands	Europe	100	1.2	yes	yes	0	Average number over 5 years estimated from figure and compared to text here: https://www.freenature.nl/kom-kijken/geldersche-poort-millingerwaard	Personal communication, Roeland Vermeulen, FreeNature	Konik	350	Estimated to 350 kg based on body mass estimates of mares 345–430 kg and stallions 300–420 from Pluta M, Osinski Z, Ciesla A & Kolstrung R (2016). Genetic and phenotypic characteristics of Polish Konik horses maintained in the reserve and stable system in central-eastern Poland. Acta Scientiarum Polonorum. Zootechnica, 15.	Rode Geus					51.89	6.02	Can't use this one: Can't find a source on Rode Geus weight and don't know the ratio between horses and cattle.
Geldersee Port Groenlanden Etc The Netherlands	Europe	435		40	55	0	Average number over 5 years estimated from figure and compared to text here: https://www.freenature.nl/kom-kijken/geldersche-poort-millingerwaard	Personal communication, Roeland Vermeulen, FreeNature	Konik	350	Estimated to 350 kg based on body mass estimates of mares 345–430 kg and stallions 300–420 from Pluta M, Osinski Z, Ciesla A & Kolstrung R (2016). Genetic and phenotypic characteristics of Polish Konik horses maintained in the reserve and stable system in central-eastern Poland. Acta Scientiarum Polonorum. Zootechnica, 15.	Galloway	600	Estimated as 600 kg from bull average 1800 pounds and cow average 1250 pounds from http://www.thecattlesite.com/breeds/beef/57/galloway/			51.87	5.93	108.046	10804.6
Geldersee Port Millingerwaard The Netherlands	Europe	365		60	50	0	Average number over 5 years estimated from figure and compared to text here: https://www.freenature.nl/kom-kijken/geldersche-poort-millingerwaard	Personal communication, Roeland Vermeulen, FreeNature	Konik	350	Estimated to 350 kg based on body mass estimates of mares 345–430 kg and stallions 300–420 from Pluta M, Osinski Z, Ciesla A & Kolstrung R (2016). Genetic and phenotypic characteristics of Polish Konik horses maintained in the reserve and stable system in central-eastern Poland. Acta Scientiarum Polonorum. Zootechnica, 15.	Galloway	600	Estimated as 600 kg from bull average 1800 pounds and cow average 1250 pounds from http://www.thecattlesite.com/breeds/beef/57/galloway/			51.87	6.01	139.726	13972.6
Lika Plains Croatia	Europe	900		100	75	0	horse breed from: https://rewildingeurope.com/news/natural-grazing-in-croatian-lika-plains-boosted/	Personal communication, Wouter Helmer, RewildingEu	Konik	350	Estimated to 350 kg based on body mass estimates of mares 345–430 kg and stallions 300–420 from Pluta M, Osinski Z, Ciesla A & Kolstrung R (2016). Genetic and phenotypic characteristics of Polish Konik horses maintained in the reserve and stable system in central-eastern Poland. Acta Scientiarum Polonorum. Zootechnica, 15.	Tauros	900	Estimated as 900 kg from largest bull weight of 1400 kg from Bunzel-Drüke M, Böhm C, Finck P, Kämmer G, Luick R, Reisinger E et al. (2008). " Wilde Weiden": Praxisleitfaden für Ganzjahresbeweidung in Naturschutz und Landschaftsentwicklung. Arbeitsgem. Biologischer Umweltschutz im Kreis Soest eV (ABU).			44.68	15.17	113.889	11388.9
Faia Brava Portugal	Europe	800		40	20	0	horse breed from: https://rewildingeurope.com/news/something-old-something-new/	Personal communication, Wouter Helmer, RewildingEu	Sorraia	350	Estimated to 350 kg based on body mass estimates of mares 345–430 kg and stallions 300–420 from Pluta M, Osinski Z, Ciesla A & Kolstrung R (2016). Genetic and phenotypic characteristics of Polish Konik horses maintained in the reserve and stable system in central-eastern Poland. Acta Scientiarum Polonorum. Zootechnica, 15.	Tauros	900	Estimated as 900 kg from largest bull weight of 1400 kg from Bunzel-Drüke M, Böhm C, Finck P, Kämmer G, Luick R, Reisinger E et al. (2008). " Wilde Weiden": Praxisleitfaden für Ganzjahresbeweidung in Naturschutz und Landschaftsentwicklung. Arbeitsgem. Biologischer Umweltschutz im Kreis Soest eV (ABU).			40.92	-7.1	40	4000
Kostilkovo Bulgaria	Europe	400		55	0	0	horse breed from: https://rewildingeurope.com/news/free-roaming-karakachan-horses-enrich-natural-diversity-in-the-rhodopes/	Personal communication, Wouter Helmer, RewildingEu	Karakachan	350	Estimated to 350 kg based on body mass estimates of mares 345–430 kg and stallions 300–420 from Pluta M, Osinski Z, Ciesla A & Kolstrung R (2016). Genetic and phenotypic characteristics of Polish Konik horses maintained in the reserve and stable system in central-eastern Poland. Acta Scientiarum Polonorum. Zootechnica, 15.	Tauros	900	Estimated as 900 kg from largest bull weight of 1400 kg from Bunzel-Drüke M, Böhm C, Finck P, Kämmer G, Luick R, Reisinger E et al. (2008). " Wilde Weiden": Praxisleitfaden für Ganzjahresbeweidung in Naturschutz und Landschaftsentwicklung. Arbeitsgem. Biologischer Umweltschutz im Kreis Soest eV (ABU).			41.42	26.06	48.125	4812.5
Mols Laboratory	Europe	120		27	38	0		Personal communication, Oscar Liset Pryds Hansen, Natural History Museum Aarhus	Exmoor			Galloway							160.042	16004.2
Oostvaardersplassen The Netherlands	Europe	5500		865	180	2650	number of individulas >1 yr 1 May 2017	Frans Vera, http://naturmoedet.dk/wp-content/uploads/2018/06/Frans-Vera-Rewilding.pdf, slide 39	Konik	350	Estimated to 350 kg based on body mass estimates of mares 345–430 kg and stallions 300–420 from Pluta M, Osinski Z, Ciesla A & Kolstrung R (2016). Genetic and phenotypic characteristics of Polish Konik horses maintained in the reserve and stable system in central-eastern Poland. Acta Scientiarum Polonorum. Zootechnica, 15.	Heck	500	Estimated at 500 kg based on Male: 600–900 kg and Female: 400–600 kg from https://en.wikipedia.org/wiki/Heck_cattle	100	Jedrzejewska B, Okarma H, Jedrzejewski W & Milkowski L (1994). Effects of Exploitation and Protection on Forest Structure, Ungulate Density and Wolf Predation in Bialowieza Primeval Forest, Poland. J. Appl. Ecol., 31, 664-676, doi: 10.2307/2404157.	52.457	5.418	119.591	11959.1
Millingerwaard:
Groenlanden:
Sterreschans:	Maand gem. = monthly average
