## Supplementary material for "Exploring a natural baseline for large herbivore biomass": Full data set

### Sheet: Sheet1
Name_Ecosystem	Name_Ecosystem_new	Continent	Lat	Long	TotalHerbivoreBiomass_kgkm2	Megafauna	Wolf_exploited	Livestock	Migrating_ecosystems	Source	Original_references	Note
Akagera National Park Rwanda	Akagera National Park Rwanda	Africa	-1.29018	30.411	3980	NA	0	0	NA	Coe et al. 1976	Please see Coe et al. 1976 for the full reference
Akagera National Park Rwanda	Akagera National Park Rwanda	Africa	-1.58	30.53	10895	NA	0	0	NA	Rodriguez et al. 2014	Montfort 1972
Amboseli Game Reserve Kenya	Amboseli National Park Kenya	Africa	-2.0959	37.6567	4848	NA	0	0	NA	Coe et al. 1976	Please see Coe et al. 1976 for the full reference
Amboseli National Park Kenya	Amboseli National Park Kenya	Africa	-2.6787	37.2979	14191.8	1	0	NA	NA	Hatton et al. 2014	Please see Hatton et al. 2014 for the full list of references
Arli National Park Burkina_Faso	Arli National Park Burkina Faso	Africa	11.57	1.41	2000	NA	0	0	NA	Rodriguez et al. 2014	Milligan et al. 1982; Payne and Andau 1991
Borgu National Park (Kainji Lake) Nigeria	Borgu National Park (Kainji Lake) Nigeria	Africa	10.07	4.12	1200	NA	0	0	NA	Rodriguez et al. 2014	Milligan et al. 1982
Bunyoro North Uganda	Bunyoro North Uganda	Africa	2.09321	32.0368	13261	NA	0	0	NA	Coe et al. 1976	Please see Coe et al. 1976 for the full reference
Chobe NationalPark Botswana	Chobe NationalPark Botswana	Africa	41	24.08	3000	NA	0	0	NA	Rodriguez et al. 2014	Viljoen 1993
Etosha National Park Namibia	Etosha National Park Namibia	Africa	-19.0176	15.782	161.272	1	0	NA	NA	Hatton et al. 2015	Please see Hatton et al. 2014 for the full list of references
Etosha National Park Namibia	Etosha National Park Namibia	Africa	-19.0176	15.782	650.802	1	0	NA	NA	Hatton et al. 2016	Please see Hatton et al. 2014 for the full list of references
Garissa district, Kenya	Garissa district Kenya	Africa	-10.9411	38.6515	3818	NA	0	1	NA	Coe et al. 1979	Please see Coe et al. 1976 for the full reference
Gonarezhou National Park Zimbabwe	Gonarezhou National Park Zimbabwe	Africa	-21.9139	31.9953	5646.9	1	0	NA	NA	Hatton et al. 2017	Please see Hatton et al. 2014 for the full list of references
Henderson's ranch Rhodesia	Henderson's ranch Rhodesia	Africa	-21.8501	29.3516	2869	NA	0	0	NA	Coe et al. 1976	Please see Coe et al. 1976 for the full reference
Hluhluwe iMfolozi National Park South Africa	Hluhluwe iMfolozi National Park South Africa	Africa	-28.2755	31.9202	5940.64	1	0	NA	NA	Hatton et al. 2018	Please see Hatton et al. 2014 for the full list of references
Hluhluwe iMfolozi National Park South Africa	Hluhluwe iMfolozi National Park South Africa	Africa	-28.2755	31.9202	9244.32	1	0	NA	NA	Hatton et al. 2019	Please see Hatton et al. 2014 for the full list of references
Hwange National Park Zimbabwe	Hwange National Park Zimbabwe	Africa	-19.0783	26.5563	2665.75	1	0	NA	NA	Hatton et al. 2020	Please see Hatton et al. 2014 for the full list of references
Hwange National Park Zimbabwe	Hwange National Park Zimbabwe	Africa	-19.0783	26.5563	2888.67	1	0	NA	NA	Hatton et al. 2021	Please see Hatton et al. 2014 for the full list of references
Hwange National Park Zimbabwe	Hwange National Park Zimbabwe	Africa	-19	26.5	7211	NA	0	0	NA	Rodriguez et al. 2014	Valeix et al. 2007
Kalahari National Park South Africa	Kalahari National Park South Africa	Africa	-25.7323	20.3878	257.886	0	0	NA	NA	Hatton et al. 2022	Please see Hatton et al. 2014 for the full list of references
Kalahari National Park South Africa	Kalahari National Park South Africa	Africa	-25.7323	20.3878	628.421	1	0	NA	1	Hatton et al. 2060	Please see Hatton et al. 2014 for the full list of references
Kaputei district, Kenya	Kaputei district Kenya	Africa	-10.2588	37.1164	7884	NA	0	1	NA	Coe et al. 1981	Please see Coe et al. 1976 for the full reference
Kaputei Plains Kenya	Kaputei Plains Kenya	Africa	-1.74	36.91	21335	NA	0	1	NA	Rodriguez et al. 2014	Owaga 1980
Katavi National Park	Katavi National Park	Africa	-6.88103	31.2217	7763.33	1	0	NA	NA	Hatton et al. 2023	Please see Hatton et al. 2014 for the full list of references
Katavi National Park Tanzania	Katavi National Park	Africa	-6.82	31.04	23000	NA	0	0	NA	Rodriguez et al. 2014	Caro 1999
Kibale National Park Uganda	Kibale National Park Uganda	Africa	0.47	30.4	2600	NA	0	0	NA	Rodriguez et al. 2014	Wanyama et al. 2010
Kidepo Valley National Park Uganda	Kidepo Valley National Park Uganda	Africa	3.8782	33.784	2191.27	1	0	NA	NA	Hatton et al. 2024	Please see Hatton et al. 2014 for the full list of references
Kruger National Park Northern section	Kruger National Park Northern section	Africa	-23.6321	30.7723	984	NA	0	0	NA	Coe et al. 1976	Please see Coe et al. 1976 for the full reference
Kruger National Park South Africa	Kruger National Park South Africa	Africa	-23.9891	31.5821	1876.19	1	0	NA	NA	Hatton et al. 2025	Please see Hatton et al. 2014 for the full list of references
Kruger National Park South Africa	Kruger National Park South Africa	Africa	-23.9891	31.5821	2948.27	1	0	NA	NA	Hatton et al. 2026	Please see Hatton et al. 2014 for the full list of references
Kruger National Park South Africa	Kruger National Park South Africa	Africa	-23.9891	31.5821	3342.76	1	0	NA	NA	Hatton et al. 2027	Please see Hatton et al. 2014 for the full list of references
Kruger National Park South Africa	Kruger National Park South Africa	Africa	-23.9891	31.5821	2954.27	1	0	NA	NA	Hatton et al. 2028	Please see Hatton et al. 2014 for the full list of references
Kruger National Park South Africa	Kruger National Park South Africa	Africa	-23.9891	31.5821	3890.87	1	0	NA	NA	Hatton et al. 2029	Please see Hatton et al. 2014 for the full list of references
Kruger National Park Southern section	Kruger National Park Southern section	Africa	-25.3654	30.6942	3783	NA	0	0	NA	Coe et al. 1976	Please see Coe et al. 1976 for the full reference
Kuiseb River area Namib Desert Namibia	Kuiseb River area Namib Desert Namibia	Africa	-23.6	15.2	131	NA	0	0	NA	Rodriguez et al. 2014	Tilson and Henschel 1980
Manyara National Park Tanzania	Lake Manyara National Park Tanzania	Africa	-3.90732	35.9184	19189	NA	0	0	NA	Coe et al. 1976	Please see Coe et al. 1976 for the full reference
Lake Manyara National Park Tanzania	Lake Manyara National Park Tanzania	Africa	-3.57577	35.8076	27624.2	1	0	NA	NA	Hatton et al. 2030	Please see Hatton et al. 2014 for the full list of references
Lake Manyara National Park Tanzania	Lake Manyara National Park Tanzania	Africa	-3.57577	35.8076	11948.4	1	0	NA	NA	Hatton et al. 2031	Please see Hatton et al. 2014 for the full list of references
Manyara National Park Tanzania	Lake Manyara National Park Tanzania	Africa	-3.47	35.78	15288	NA	0	0	NA	Rodriguez et al. 2014	Prins and Douglas-Hamilton 1990
Lake Mburu National Park Uganda	Lake Mburu National Park Uganda	Africa	-0.6	30.95	18402	NA	0	1	NA	Rodriguez et al. 2014	Rannestad et al. 2006
Lake Nakuru National Park Kenya	Lake Nakuru National Park Kenya	Africa	-0.0282672	36.1679	6688	NA	0	0	NA	Coe et al. 1976	Please see Coe et al. 1976 for the full reference
Lake Rudolph East Kenya	Lake Rudolph East Kenya	Africa	4.00712	37.0265	400	NA	0	0	NA	Coe et al. 1976	Please see Coe et al. 1976 for the full reference
Lloldaiga Hills Kenya	Lloldaiga Hills Kenya	Africa	0.15	37.12	8020	NA	0	1	NA	Rodriguez et al. 2014	Mizutani 1999
Lochinvar ranch Zambia	Lochinvar ranch Zambia	Africa	-16.1377	27.5889	7568	NA	0	0	NA	Coe et al. 1976	Please see Coe et al. 1976 for the full reference
Loliondo Controlled Area Tanzania	Loliondo Controlled Area Tanzania	Africa	-1.52458	36.3578	5423	NA	0	0	NA	Coe et al. 1976	Please see Coe et al. 1976 for the full reference
Lopé Gabon	Lopé Gabon	Africa	-0.3	11.46	2781	NA	0	0	NA	Rodriguez et al. 2014	White 1994; Morgan 2007
Luangwa Valley Zambia	Luangwa Valley Zambia	Africa	-12.68	31.65	8555	NA	0	0	NA	Rodriguez et al. 2014	East 1984
Mandera district, Kenya	Mandera district Kenya	Africa	-9.25984	39.2362	1901	NA	0	1	NA	Coe et al. 1977	Please see Coe et al. 1976 for the full reference
Marahoué Ivory_coast	Marahoué Ivory coast	Africa	7.07	-5.9	1478	NA	0	0	NA	Rodriguez et al. 2014	Hoppe-Dominik 1989; Bodendorfer et al. 2006
Masai Mara National Reserve Kenya	Masai Mara National Reserve Kenya	Africa	-1.51151	35.0932	6916.98	1	0	NA	NA	Hatton et al. 2032	Please see Hatton et al. 2014 for the full list of references
Masai Mara National Reserve Kenya	Masai Mara National Reserve Kenya	Africa	-1.51151	35.0932	6118.39	1	0	NA	NA	Hatton et al. 2033	Please see Hatton et al. 2014 for the full list of references
Masai Mara National Reserve Kenya	Masai Mara National Reserve Kenya	Africa	-1.51151	35.0932	31226.2	1	0	NA	1	Hatton et al. 2061	Please see Hatton et al. 2014 for the full list of references
Masai Mara National Reserve Kenya	Masai Mara National Reserve Kenya	Africa	-1.51151	35.0932	25243.3	1	0	NA	1	Hatton et al. 2062	Please see Hatton et al. 2014 for the full list of references
Masai Mara Kenya	Masai Mara National Reserve Kenya	Africa	-1.44	35.07	14676	NA	0	0	NA	Rodriguez et al. 2014	Bhola et al. 2012
Mfolosi Game Reserve South Africa	Mfolosi Game Reserve South Africa	Africa	-28.285	30.8261	4385	NA	0	0	NA	Coe et al. 1976	Please see Coe et al. 1976 for the full reference
Mkomasi Game Reserve Tanzania	Mkomasi Game Reserve Tanzania	Africa	-3.90732	38.5305	1731	NA	0	0	NA	Coe et al. 1976	Please see Coe et al. 1976 for the full reference
Mkomazi Game Reserve Tanzania	Mkomazi Game Reserve Tanzania	Africa	-4.18676	38.2758	768.521	1	0	NA	NA	Hatton et al. 2034	Please see Hatton et al. 2014 for the full list of references
Mkomazi Game Reserve Tanzania	Mkomazi Game Reserve Tanzania	Africa	-4.18676	38.2758	2967.24	1	0	NA	NA	Hatton et al. 2035	Please see Hatton et al. 2014 for the full list of references
Nairobi National Park Kenya	Nairobi National Park Kenya	Africa	-0.933941	37.2904	4824	NA	0	0	NA	Coe et al. 1976	Please see Coe et al. 1976 for the full reference
Nairobi National Park Kenya	Nairobi National Park Kenya	Africa	-2.05462	32.5765	3804.72	1	0	NA	NA	Hatton et al. 2036	Please see Hatton et al. 2014 for the full list of references
Nairobi National Park Kenya	Nairobi National Park Kenya	Africa	-2.05462	32.5765	4051.91	1	0	NA	NA	Hatton et al. 2037	Please see Hatton et al. 2014 for the full list of references
Nairobi National Park Kenya	Nairobi National Park Kenya	Africa	-2.05462	32.5765	3361.2	1	0	NA	NA	Hatton et al. 2038	Please see Hatton et al. 2014 for the full list of references
Nairobi National Park Kenya	Nairobi National Park Kenya	Africa	-1.37	36.85	5534	NA	0	1	NA	Rodriguez et al. 2014	Foster and Coe 1968
Ngorongoro Crater Tanzania	Ngorongoro Crater Tanzania	Africa	-3.16544	36.0746	7561	NA	0	0	NA	Coe et al. 1976	Please see Coe et al. 1976 for the full reference
Ngorongoro Crater Tanzania	Ngorongoro Crater Tanzania	Africa	-3.17037	35.5742	13763	1	0	NA	NA	Hatton et al. 2039	Please see Hatton et al. 2014 for the full list of references
Ngorongoro Crater Tanzania	Ngorongoro Crater Tanzania	Africa	-3.17037	35.5742	15856.4	1	0	NA	NA	Hatton et al. 2040	Please see Hatton et al. 2014 for the full list of references
Ngorongoro Crater Tanzania	Ngorongoro Crater Tanzania	Africa	-3.17037	35.5742	13675.5	1	0	NA	NA	Hatton et al. 2041	Please see Hatton et al. 2014 for the full list of references
Ngorongoro Crater Tanzania	Ngorongoro Crater Tanzania	Africa	-3.17037	35.5742	13069.8	1	0	NA	NA	Hatton et al. 2042	Please see Hatton et al. 2014 for the full list of references
Ngorongoro Crater Tanzania	Ngorongoro Crater Tanzania	Africa	-3.17037	35.5742	13987	1	0	NA	NA	Hatton et al. 2043	Please see Hatton et al. 2014 for the full list of references
Ngorongoro Crater Tanzania	Ngorongoro Crater Tanzania	Africa	-3.17	35.57	10982	NA	0	1	NA	Rodriguez et al. 2014	Runyoro et al. 1995
Nwaswitshaka River Kruger NP South Africa	Nwaswitshaka River Kruger NP South Africa	Africa	-24.9141	31.8398	3912.98	1	0	NA	NA	Hatton et al. 2044	Please see Hatton et al. 2014 for the full list of references
Okavango Delta Botswana	Okavango Delta Botswana	Africa	-19.298	22.9575	6934.2	1	0	NA	NA	Hatton et al. 2045	Please see Hatton et al. 2014 for the full list of references
Okavango Delta Botswana	Okavango Delta Botswana	Africa	-19.5	23	1079	NA	0	0	NA	Rodriguez et al. 2014	Astle and Graham 1976
Petit Loango Gabon	Petit Loango Gabon	Africa	-2.24	9.59	3113	NA	0	0	NA	Rodriguez et al. 2014	Morgan 2007
Pilanesburg National Park South Africa	Pilanesburg National Park South Africa	Africa	-25.2722	27.0415	3187.96	1	0	NA	NA	Hatton et al. 2046	Please see Hatton et al. 2014 for the full list of references
Queen Elizabeth National Park Uganda	Queen Elizabeth National Park Uganda	Africa	-0.2209	29.9719	11822.5	1	0	NA	NA	Hatton et al. 2047	Please see Hatton et al. 2014 for the full list of references
Rabi Koumaga Gabon	Rabi Koumaga Gabon	Africa	-2	9.78	795	NA	0	0	NA	Rodriguez et al. 2014	Prins and Reitsman 1989
Ruaha National Park Tanzania	Ruaha National Park Tanzania	Africa	-8.12079	34.6783	3909	NA	0	0	NA	Coe et al. 1976	Please see Coe et al. 1976 for the full reference
Ruaha National Park Tanzania	Ruaha National Park Tanzania	Africa	-7.58	34.57	5209	NA	0	0	NA	Rodriguez et al. 2014	Barnes and Douglas-Hamilton 1982
Rungwa and Kizigo Game Reserves Tanzania	Rungwa and Kizigo Game Reserves Tanzania	Africa	-6.97	34.1	2558	NA	0	0	NA	Rodriguez et al. 2014	Barnes and Douglas-Hamilton 1982
Rwenzori National Park Uganda	Rwenzori National Park Uganda	Africa	-0.09	29.91	18300	NA	0	0	NA	Rodriguez et al. 2014	Field and Laws 1970
Rwenzori National Park Ugande	Rwenzori National Park Ugande	Africa	-0.0257139	30.4597	19928	NA	0	0	NA	Coe et al. 1976	Please see Coe et al. 1976 for the full reference
Rwindi Plain Albert National Park Zaire	Rwindi Plain Albert National Park Zaire	Africa	-0.621397	29.2247	17448	NA	0	0	NA	Coe et al. 1976	Please see Coe et al. 1976 for the full reference
Sabie River Kruger NP South Africa	Sabie River Kruger NP South Africa	Africa	-25.048	31.7198	9075.25	1	0	NA	NA	Hatton et al. 2048	Please see Hatton et al. 2014 for the full list of references
Saint Floris National Park Central_African_Republic	Saint Floris National Park Central_African_Republic	Africa	9.07	21.25	4032	NA	0	0	NA	Rodriguez et al. 2014	Milligan et al. 1982
Samburu - Isiolo Kenya	Samburu - Isiolo Kenya	Africa	0.774972	38.9211	2018	NA	0	0	NA	Coe et al. 1976	Please see Coe et al. 1976 for the full reference
Samburu district, Kenya	Samburu district Kenya	Africa	-10.4781	37.9692	6514	NA	0	1	NA	Coe et al. 1981	Please see Coe et al. 1976 for the full reference
Savuti area of Chobe National Park Botswana	Savuti area of Chobe National Park Botswana	Africa	-18.5952	24.5789	3552.23	1	0	NA	NA	Hatton et al. 2049	Please see Hatton et al. 2014 for the full list of references
Savuti area of Chobe National Park Botswana	Savuti area of Chobe National Park Botswana	Africa	-18.5952	24.5789	5155.52	1	0	NA	NA	Hatton et al. 2050	Please see Hatton et al. 2014 for the full list of references
Selous Game Reserve Tanzania	Selous Game Reserve Tanzania	Africa	-8.81302	37.4358	5069.66	1	0	NA	NA	Hatton et al. 2051	Please see Hatton et al. 2014 for the full list of references
Selous Tanzania	Selous Tanzania	Africa	-8.65	37.2	8975	NA	0	0	NA	Rodriguez et al. 2014	East 1984
Sengwa Wildlife Research Area Rhodesia	Sengwa Wildlife Research Area Rhodesia	Africa	-17.871	28.2871	4315	NA	0	0	NA	Coe et al. 1976	Please see Coe et al. 1976 for the full reference
Serengeti ecosystem Tanzania	Serengeti ecosystem Tanzania	Africa	-2.39231	34.8841	2761.72	1	0	NA	NA	Hatton et al. 2052	Please see Hatton et al. 2014 for the full list of references
Serengeti ecosystem Tanzania	Serengeti ecosystem Tanzania	Africa	-2.39231	34.8841	3852.75	1	0	NA	NA	Hatton et al. 2053	Please see Hatton et al. 2014 for the full list of references
Serengeti ecosystem Tanzania	Serengeti ecosystem Tanzania	Africa	-2.39231	34.8841	2820.98	1	0	NA	NA	Hatton et al. 2054	Please see Hatton et al. 2014 for the full list of references
Serengeti ecosystem Tanzania	Serengeti ecosystem Tanzania	Africa	-2.39231	34.8841	2548.94	1	0	NA	NA	Hatton et al. 2055	Please see Hatton et al. 2014 for the full list of references
Serengeti ecosystem Tanzania	Serengeti ecosystem Tanzania	Africa	-2.39231	34.8841	2392.86	1	0	NA	NA	Hatton et al. 2056	Please see Hatton et al. 2014 for the full list of references
Serengeti ecosystem Tanzania	Serengeti ecosystem Tanzania	Africa	-2.39231	34.8841	7474.81	1	0	NA	1	Hatton et al. 2063	Please see Hatton et al. 2014 for the full list of references
Serengeti ecosystem Tanzania	Serengeti ecosystem Tanzania	Africa	-2.39231	34.8841	12209.9	1	0	NA	1	Hatton et al. 2064	Please see Hatton et al. 2014 for the full list of references
Serengeti ecosystem Tanzania	Serengeti ecosystem Tanzania	Africa	-2.39231	34.8841	10747.2	1	0	NA	1	Hatton et al. 2065	Please see Hatton et al. 2014 for the full list of references
Serengeti ecosystem Tanzania	Serengeti ecosystem Tanzania	Africa	-2.39231	34.8841	11016.5	1	0	NA	1	Hatton et al. 2066	Please see Hatton et al. 2014 for the full list of references
Serengeti ecosystem Tanzania	Serengeti ecosystem Tanzania	Africa	-2.39231	34.8841	10648.7	1	0	NA	1	Hatton et al. 2067	Please see Hatton et al. 2014 for the full list of references
Serengeti National Park Tanzania	Serengeti ecosystem Tanzania	Africa	-2.10177	35.5873	8352	NA	0	0	NA	Coe et al. 1976	Please see Coe et al. 1976 for the full reference
Serengeti Tanzania	Serengeti ecosystem Tanzania	Africa	-2.76	34.45	11595	NA	0	0	NA	Rodriguez et al. 2014	Robinson and Bennett 2004
Sibiloi National Park Kenya	Sibiloi National Park Kenya	Africa	3.97	36.41	405	NA	0	0	NA	Rodriguez et al. 2014	East 1984
Simanjiro Plains Tanzania	Simanjiro Plains Tanzania	Africa	-4	36.5	9512	NA	0	1	NA	Rodriguez et al. 2014	Kahurananga 1981
Tarangire National Park Tanzania	Tarangire National Park Tanzania	Africa	-4.15202	36.1115	1946.04	1	0	NA	NA	Hatton et al. 2057	Please see Hatton et al. 2014 for the full list of references
Tarangire National Park Tanzania	Tarangire National Park Tanzania	Africa	-4.15202	36.1115	320.44	1	0	NA	NA	Hatton et al. 2058	Please see Hatton et al. 2014 for the full list of references
Tarangire National Park Tanzania	Tarangire National Park Tanzania	Africa	-4.15202	36.1115	5853.32	1	0	NA	NA	Hatton et al. 2059	Please see Hatton et al. 2014 for the full list of references
Tarangire national Park Tanzania	Tarangire National Park Tanzania	Africa	-4.04	36.03	1005	NA	0	0	NA	Rodriguez et al. 2014	Lamprey 1964
Tsavo National Park East N. of Voi River Kenye	Tsavo National Park East N. of Voi River Kenye	Africa	-2.22277	39.0724	4033	NA	0	0	NA	Coe et al. 1976	Please see Coe et al. 1976 for the full reference
Tsavo National Park East S. of Voi River Kenye	Tsavo National Park East S. of Voi River Kenye	Africa	-3.07723	38.9942	4388	NA	0	0	NA	Coe et al. 1976	Please see Coe et al. 1976 for the full reference
Turkana district, Kenya	Turkana district Kenya	Africa	-9.60096	36.9702	2406	NA	0	1	NA	Coe et al. 1980	Please see Coe et al. 1976 for the full reference
Umfolosi Game Reserve South_Africa	Umfolosi Game Reserve South_Africa	Africa	-28.29	31.8	8016	NA	0	0	NA	Rodriguez et al. 2014	Mentis 1970
Virungas Rwanda	Virungas Rwanda	Africa	-1.48	29.48	3100	NA	0	0	NA	Rodriguez et al. 2014	Plumptre and Harris 1995
Wajir district, Kenya	Wajir district Kenya	Africa	-10.0395	38.9438	1151	NA	0	1	NA	Coe et al. 1978	Please see Coe et al. 1976 for the full reference
Willem Pretorius Nature Reserve South Africa	Willem Pretorius Nature Reserve South Africa	Africa	-28.7345	26.7689	3344	NA	0	0	NA	Coe et al. 1976	Please see Coe et al. 1976 for the full reference
Bandhavgarh National Park India	Bandhavgarh National Park India	Asia	23.619	80.4114	4716.81	0	0	NA	NA	Hatton et al. 2068	Please see Hatton et al. 2014 for the full list of references
Bandhavgarh National Park India	Bandhavgarh National Park India	Asia	23.619	80.4114	4994.75	0	0	NA	NA	Hatton et al. 2069	Please see Hatton et al. 2014 for the full list of references
Bandhavgarh National Park India	Bandhavgarh National Park India	Asia	23.619	80.4114	1353.26	0	0	NA	NA	Hatton et al. 2070	Please see Hatton et al. 2014 for the full list of references
Bandhavgarh National Park India	Bandhavgarh National Park India	Asia	23.619	80.4114	1232.92	0	0	NA	NA	Hatton et al. 2071	Please see Hatton et al. 2014 for the full list of references
Bandhavgarh National Park India	Bandhavgarh National Park India	Asia	23.619	80.4114	1256.16	0	0	NA	NA	Hatton et al. 2072	Please see Hatton et al. 2014 for the full list of references
Bandhavgarh National Park India	Bandhavgarh National Park India	Asia	23.619	80.4114	1306.24	0	0	NA	NA	Hatton et al. 2073	Please see Hatton et al. 2014 for the full list of references
Bandhavgarh National Park India	Bandhavgarh National Park India	Asia	23.619	80.4114	1461.17	0	0	NA	NA	Hatton et al. 2074	Please see Hatton et al. 2014 for the full list of references
Bandhavgarh National Park India	Bandhavgarh National Park India	Asia	23.619	80.4114	1581.98	0	0	NA	NA	Hatton et al. 2075	Please see Hatton et al. 2014 for the full list of references
Bandhavgarh National Park India	Bandhavgarh National Park India	Asia	23.619	80.4114	1407.21	0	0	NA	NA	Hatton et al. 2076	Please see Hatton et al. 2014 for the full list of references
Bandhavgarh National Park India	Bandhavgarh National Park India	Asia	23.619	80.4114	1526.88	0	0	NA	NA	Hatton et al. 2077	Please see Hatton et al. 2014 for the full list of references
Bandipur National Park India	Bandipur National Park India	Asia	11.7637	76.4517	5164.62	1	0	NA	NA	Hatton et al. 2078	Please see Hatton et al. 2014 for the full list of references
Bandipur National Park India	Bandipur National Park India	Asia	11.7637	76.4517	9430.91	1	0	NA	NA	Hatton et al. 2079	Please see Hatton et al. 2014 for the full list of references
Bandipur National Park India	Bandipur National Park India	Asia	11.7637	76.4517	9430.91	1	0	NA	NA	Hatton et al. 2080	Please see Hatton et al. 2014 for the full list of references
Bandipur National Park India	Bandipur National Park India	Asia	11.7637	76.4517	15074.8	1	0	NA	NA	Hatton et al. 2081	Please see Hatton et al. 2014 for the full list of references
Benoue National Park Cameroun	Benoue National Park Cameroun	Asia	8.24	13.85	1325	NA	0	0	NA	Rodriguez et al. 2014	Stark 1986
Bhadra Wildlife Sanctuary India	Bhadra Wildlife Sanctuary India	Asia	13.4787	75.6172	1929.96	1	0	NA	NA	Hatton et al. 2082	Please see Hatton et al. 2014 for the full list of references
Bharatpur Wildlife Sanctuary India	Bharatpur Wildlife Sanctuary India	Asia	27.16	77.52	1550	NA	0	0	NA	Rodriguez et al. 2014	Eisenberg and Seidensticker 1976
Biligiri Rangaswamy Temple Wildlife Sanctuary India	Biligiri Rangaswamy Temple Wildlife Sanctuary India	Asia	11.94	77.13	6423	NA	0	0	NA	Rodriguez et al. 2014	Kumara et al. 2012
Bori-Satpura Tiger Reserve India	Bori-Satpura Tiger Reserve India	Asia	22.5077	78.2727	1276.11	0	0	NA	NA	Hatton et al. 2083	Please see Hatton et al. 2014 for the full list of references
Bori-Satpura Tiger Reserve India	Bori-Satpura Tiger Reserve India	Asia	22.5077	78.2727	970.97	0	0	NA	NA	Hatton et al. 2084	Please see Hatton et al. 2014 for the full list of references
Bori-Satpura Tiger Reserve India	Bori-Satpura Tiger Reserve India	Asia	22.5077	78.2727	1130.71	0	0	NA	NA	Hatton et al. 2085	Please see Hatton et al. 2014 for the full list of references
Bori-Satpura Tiger Reserve India	Bori-Satpura Tiger Reserve India	Asia	22.5077	78.2727	1252.58	0	0	NA	NA	Hatton et al. 2086	Please see Hatton et al. 2014 for the full list of references
Bori-Satpura Tiger Reserve India	Bori-Satpura Tiger Reserve India	Asia	22.5077	78.2727	1177.22	0	0	NA	NA	Hatton et al. 2087	Please see Hatton et al. 2014 for the full list of references
Bori-Satpura Tiger Reserve India	Bori-Satpura Tiger Reserve India	Asia	22.5077	78.2727	1157.13	0	0	NA	NA	Hatton et al. 2088	Please see Hatton et al. 2014 for the full list of references
Bori-Satpura Tiger Reserve India	Bori-Satpura Tiger Reserve India	Asia	22.5077	78.2727	1238.05	0	0	NA	NA	Hatton et al. 2089	Please see Hatton et al. 2014 for the full list of references
Bori-Satpura Tiger Reserve India	Bori-Satpura Tiger Reserve India	Asia	22.5077	78.2727	1176.28	0	0	NA	NA	Hatton et al. 2090	Please see Hatton et al. 2014 for the full list of references
Bori-Satpura Tiger Reserve India	Bori-Satpura Tiger Reserve India	Asia	22.5077	78.2727	1323.82	0	0	NA	NA	Hatton et al. 2091	Please see Hatton et al. 2014 for the full list of references
Bori-Satpura Tiger Reserve India	Bori-Satpura Tiger Reserve India	Asia	22.5077	78.2727	1478.6	0	0	NA	NA	Hatton et al. 2092	Please see Hatton et al. 2014 for the full list of references
Bouba Njida National Park Cameroon	Bouba Njida National Park Cameroon	Asia	8.63	14.6	2700	NA	0	0	NA	Rodriguez et al. 2014	Van Lavieren and Esser 1979
Buxa Tiger Reserve India	Buxa Tiger Reserve India	Asia	26.635	89.5439	2168.41	1	0	NA	NA	Hatton et al. 2093	Please see Hatton et al. 2014 for the full list of references
Corbett Tiger Reserve India	Corbett Tiger Reserve India	Asia	29.5333	78.9351	3783.49	1	0	NA	NA	Hatton et al. 2094	Please see Hatton et al. 2014 for the full list of references
Corbett Tiger Reserve India	Corbett Tiger Reserve India	Asia	29.5333	78.9351	3800.39	1	0	NA	NA	Hatton et al. 2095	Please see Hatton et al. 2014 for the full list of references
Corbett Tiger Reserve India	Corbett Tiger Reserve India	Asia	29.5333	78.9351	4442.47	1	0	NA	NA	Hatton et al. 2096	Please see Hatton et al. 2014 for the full list of references
Gal Oya National Park Sri_Lanka	Gal Oya National Park Sri_Lanka	Asia	7.22	81.47	886	NA	0	0	NA	Rodriguez et al. 2014	Eisenberg and Seidensticker 1976
Gir Wildlife Sanctuary East India	Gir Wildlife Sanctuary East India	Asia	21.07	70.77	10717	NA	0	1	NA	Rodriguez et al. 2014	Khan et al. 1996
Gir Wildlife Sanctuary West India	Gir Wildlife Sanctuary West India	Asia	21.2	70.64	6380	NA	0	1	NA	Rodriguez et al. 2014	Khan et al. 1996
Huai Kha Khaeng Wildlife Sanctuary Thailand	Huai Kha Khaeng Wildlife Sanctuary Thailand	Asia	15.46	99.29	1451	NA	0	0	NA	Rodriguez et al. 2014	Srikosamatara 1993
Jaldapara Wildlife Sanctuary India	Jaldapara Wildlife Sanctuary India	Asia	26.7	89.31	984	NA	0	0	NA	Rodriguez et al. 2014	Eisenberg and Seidensticker 1976
Jigme Singye Wangchuck National Park Bhutan	Jigme Singye Wangchuck National Park Bhutan	Asia	27.24	90.41	994	NA	0	1	NA	Rodriguez et al. 2014	Wang 2010
Kalakad Mundanthurai Tiger Reserve India	Kalakad Mundanthurai Tiger Reserve India	Asia	8.50549	77.4665	1537.69	0	0	NA	NA	Hatton et al. 2097	Please see Hatton et al. 2014 for the full list of references
Kalakadu-Mundanthurai Tiger Reserve India	Kalakad Mundanthurai Tiger Reserve India	Asia	8.75	77.33	2614	NA	0	0	NA	Rodriguez et al. 2014	Ramesh et al. 2012
Kanha National Park India	Kanha National Park India	Asia	22.2918	80.5602	3745.53	0	0	NA	NA	Hatton et al. 2098	Please see Hatton et al. 2014 for the full list of references
Kanha National Park India	Kanha National Park India	Asia	22.2918	80.5602	3451.95	0	0	NA	NA	Hatton et al. 2099	Please see Hatton et al. 2014 for the full list of references
Kanha National Park India	Kanha National Park India	Asia	22.2918	80.5602	2720.52	0	0	NA	NA	Hatton et al. 2100	Please see Hatton et al. 2014 for the full list of references
Kanha National Park India	Kanha National Park India	Asia	22.2918	80.5602	3308.5	0	0	NA	NA	Hatton et al. 2101	Please see Hatton et al. 2014 for the full list of references
Kanha National Park India	Kanha National Park India	Asia	22.2918	80.5602	3433.24	0	0	NA	NA	Hatton et al. 2102	Please see Hatton et al. 2014 for the full list of references
Kanha National Park India	Kanha National Park India	Asia	22.29	80.62	6386	NA	0	1	NA	Rodriguez et al. 2014	Eisenberg and Seidensticker 1976
Karnali-Bardia Wildlife reserve Nepal	Karnali-Bardia Wildlife reserve Nepal	Asia	28.5	81.26	2981	NA	0	0	NA	Rodriguez et al. 2014	Dinerstein, 1979, Dinerstein, 1980
Katka-Kochitkali Bangladesh	Katka-Kochitkali Bangladesh	Asia	21.89	89.76	3128	NA	0	0	NA	Rodriguez et al. 2014	Reza et al. 2002
Kaziranga National Park India	Kaziranga National Park India	Asia	26.65	93.38	2858	NA	0	0	NA	Rodriguez et al. 2014	Eisenberg and Seidensticker 1976
Melghat Tiger Reserve India	Melghat Tiger Reserve India	Asia	21.4476	77.1729	2020.03	0	0	NA	NA	Hatton et al. 2108	Please see Hatton et al. 2014 for the full list of references
Melghat Tiger Reserve India	Melghat Tiger Reserve India	Asia	21.4476	77.1729	1550.63	0	0	NA	NA	Hatton et al. 2109	Please see Hatton et al. 2014 for the full list of references
Melghat Tiger Reserve India	Melghat Tiger Reserve India	Asia	21.4476	77.1729	1213.82	0	0	NA	NA	Hatton et al. 2110	Please see Hatton et al. 2014 for the full list of references
Melghat Tiger Reserve India	Melghat Tiger Reserve India	Asia	21.4476	77.1729	1221.77	0	0	NA	NA	Hatton et al. 2111	Please see Hatton et al. 2014 for the full list of references
Nagarahole National Park India	Nagarahole National Park India	Asia	12.0363	76.1427	9993.78	1	0	NA	NA	Hatton et al. 2112	Please see Hatton et al. 2014 for the full list of references
Nagarahole India	Nagarahole National Park India	Asia	12.02	76.15	15094	NA	0	1	NA	Rodriguez et al. 2014	Karanth and Nichols 1998; Varma 2007
Nagarjunasagar-Srisailam Sanctuary India	Nagarjunasagar-Srisailam Sanctuary India	Asia	16.0927	78.719	365.891	0	0	NA	NA	Hatton et al. 2113	Please see Hatton et al. 2014 for the full list of references
Palamau Tiger Reserve India	Palamau Tiger Reserve India	Asia	23.855	84.3468	3066.34	1	0	NA	NA	Hatton et al. 2114	Please see Hatton et al. 2014 for the full list of references
Palamau Tiger Reserve India	Palamau Tiger Reserve India	Asia	23.855	84.3468	3157.02	1	0	NA	NA	Hatton et al. 2115	Please see Hatton et al. 2014 for the full list of references
Palamau Tiger Reserve India	Palamau Tiger Reserve India	Asia	23.855	84.3468	2957.21	1	0	NA	NA	Hatton et al. 2116	Please see Hatton et al. 2014 for the full list of references
Palamau Tiger Reserve India	Palamau Tiger Reserve India	Asia	23.855	84.3468	2811.48	1	0	NA	NA	Hatton et al. 2117	Please see Hatton et al. 2014 for the full list of references
Panna National Park India	Panna National Park India	Asia	24.3239	80.5438	598.443	0	0	NA	NA	Hatton et al. 2118	Please see Hatton et al. 2014 for the full list of references
Panna National Park India	Panna National Park India	Asia	24.3239	80.5438	820.714	0	0	NA	NA	Hatton et al. 2119	Please see Hatton et al. 2014 for the full list of references
Panna National Park India	Panna National Park India	Asia	24.3239	80.5438	932.194	0	0	NA	NA	Hatton et al. 2120	Please see Hatton et al. 2014 for the full list of references
Panna National Park India	Panna National Park India	Asia	24.3239	80.5438	1073.9	0	0	NA	NA	Hatton et al. 2121	Please see Hatton et al. 2014 for the full list of references
Panna National Park India	Panna National Park India	Asia	24.3239	80.5438	1190.09	0	0	NA	NA	Hatton et al. 2122	Please see Hatton et al. 2014 for the full list of references
Pench National Park India	Pench Tiger Reserve (MP) India	Asia	21.75	79.27	6013	NA	0	0	NA	Rodriguez et al. 2014	Biswas and Sankar 2002
Pench Tiger Reserve (MP) India	Pench Tiger Reserve (MP) India	Asia	21.6177	79.4706	540.678	0	0	NA	NA	Hatton et al. 2128	Please see Hatton et al. 2014 for the full list of references
Pench Tiger Reserve (MP) India	Pench Tiger Reserve (MP) India	Asia	21.6177	79.4706	1075.66	0	0	NA	NA	Hatton et al. 2129	Please see Hatton et al. 2014 for the full list of references
Pench Tiger Reserve (MP) India	Pench Tiger Reserve (MP) India	Asia	21.6177	79.4706	1346.84	0	0	NA	NA	Hatton et al. 2130	Please see Hatton et al. 2014 for the full list of references
Pench Tiger Reserve (MP) India	Pench Tiger Reserve (MP) India	Asia	21.6177	79.4706	1469.17	0	0	NA	NA	Hatton et al. 2131	Please see Hatton et al. 2014 for the full list of references
Pench Tiger Reserve (MP) India	Pench Tiger Reserve (MP) India	Asia	21.6177	79.4706	1903.9	0	0	NA	NA	Hatton et al. 2132	Please see Hatton et al. 2014 for the full list of references
Pench Tiger Reserve (MP) India	Pench Tiger Reserve (MP) India	Asia	21.6177	79.4706	1578.25	0	0	NA	NA	Hatton et al. 2133	Please see Hatton et al. 2014 for the full list of references
Pench Tiger Reserve (MP) India	Pench Tiger Reserve (MP) India	Asia	21.6177	79.4706	1667.69	0	0	NA	NA	Hatton et al. 2134	Please see Hatton et al. 2014 for the full list of references
Pench Tiger Reserve (MP) India	Pench Tiger Reserve (MP) India	Asia	21.6177	79.4706	2012.67	0	0	NA	NA	Hatton et al. 2135	Please see Hatton et al. 2014 for the full list of references
Pench Tiger Reserve (MR) India	Pench Tiger Reserve (MP) India	Asia	21.5683	79.4652	1691.79	0	0	NA	NA	Hatton et al. 2123	Please see Hatton et al. 2014 for the full list of references
Pench Tiger Reserve (MR) India	Pench Tiger Reserve (MP) India	Asia	21.5683	79.4652	1923.81	0	0	NA	NA	Hatton et al. 2124	Please see Hatton et al. 2014 for the full list of references
Pench Tiger Reserve (MR) India	Pench Tiger Reserve (MP) India	Asia	21.5683	79.4652	1862.28	0	0	NA	NA	Hatton et al. 2125	Please see Hatton et al. 2014 for the full list of references
Pench Tiger Reserve (MR) India	Pench Tiger Reserve (MP) India	Asia	21.5683	79.4652	1964.67	0	0	NA	NA	Hatton et al. 2126	Please see Hatton et al. 2014 for the full list of references
Pench Tiger Reserve (MR) India	Pench Tiger Reserve (MP) India	Asia	21.5683	79.4652	1843.48	0	0	NA	NA	Hatton et al. 2127	Please see Hatton et al. 2014 for the full list of references
Pendjari National Park Benin	Pendjari National Park Benin	Asia	1.54	11.22	1118	NA	0	0	NA	Rodriguez et al. 2014	Sinsin et al. 2002
Periyar Tiger Reserve India	Periyar Tiger Reserve India	Asia	9.48573	77.21	2012.67	1	0	NA	NA	Hatton et al. 2136	Please see Hatton et al. 2014 for the full list of references
Periyar Tiger Reserve India	Periyar Tiger Reserve India	Asia	9.48573	77.21	3017.79	1	0	NA	NA	Hatton et al. 2137	Please see Hatton et al. 2014 for the full list of references
Periyar Tiger Reserve India	Periyar Tiger Reserve India	Asia	9.48573	77.21	5321.27	1	0	NA	NA	Hatton et al. 2138	Please see Hatton et al. 2014 for the full list of references
Periyar Tiger Reserve India	Periyar Tiger Reserve India	Asia	9.48573	77.21	5852.03	1	0	NA	NA	Hatton et al. 2139	Please see Hatton et al. 2014 for the full list of references
Phen Wildlife Sanctuary India	Phen Wildlife Sanctuary India	Asia	22.3	81.1	960.723	0	0	NA	NA	Hatton et al. 2103	Please see Hatton et al. 2014 for the full list of references
Phen Wildlife Sanctuary India	Phen Wildlife Sanctuary India	Asia	22.3	81.1	1021.05	0	0	NA	NA	Hatton et al. 2104	Please see Hatton et al. 2014 for the full list of references
Phen Wildlife Sanctuary India	Phen Wildlife Sanctuary India	Asia	22.3	81.1	897.967	0	0	NA	NA	Hatton et al. 2105	Please see Hatton et al. 2014 for the full list of references
Phen Wildlife Sanctuary India	Phen Wildlife Sanctuary India	Asia	22.3	81.1	931.304	0	0	NA	NA	Hatton et al. 2106	Please see Hatton et al. 2014 for the full list of references
Phen Wildlife Sanctuary India	Phen Wildlife Sanctuary India	Asia	22.3	81.1	956.451	0	0	NA	NA	Hatton et al. 2107	Please see Hatton et al. 2014 for the full list of references
Ranthambhore National Park India	Ranthambhore National Park India	Asia	26.0069	76.4915	5728.78	0	0	NA	NA	Hatton et al. 2140	Please see Hatton et al. 2014 for the full list of references
Ranthambhore National Park India	Ranthambhore National Park India	Asia	26.0069	76.4915	2080.35	0	0	NA	NA	Hatton et al. 2141	Please see Hatton et al. 2014 for the full list of references
Ranthambhore National Park India	Ranthambhore National Park India	Asia	26.0069	76.4915	2202.99	0	0	NA	NA	Hatton et al. 2142	Please see Hatton et al. 2014 for the full list of references
Ranthambhore National Park India	Ranthambhore National Park India	Asia	26.0069	76.4915	3184.28	0	0	NA	NA	Hatton et al. 2143	Please see Hatton et al. 2014 for the full list of references
Ranthambhore National Park India	Ranthambhore National Park India	Asia	26.0069	76.4915	3864.54	0	0	NA	NA	Hatton et al. 2144	Please see Hatton et al. 2014 for the full list of references
Ranthambhore Tiger Reserve India	Ranthambhore National Park India	Asia	26	76.5	6089	NA	0	0	NA	Rodriguez et al. 2014	Bagchi et al. 2004
Royal Chitawan National Park Nepal	Royal Chitawan National Park Nepal	Asia	27.43	84.62	29866	NA	0	1	NA	Rodriguez et al. 2014	Eisenberg and Seidensticker 1976
Sariska Tiger Reserve India	Sariska Tiger Reserve India	Asia	27.3157	76.4363	3261.42	0	0	NA	NA	Hatton et al. 2145	Please see Hatton et al. 2014 for the full list of references
Sariska Tiger Reserve India	Sariska Tiger Reserve India	Asia	27.3157	76.4363	2207.85	0	0	NA	NA	Hatton et al. 2146	Please see Hatton et al. 2014 for the full list of references
Sariska Tiger Reserve India	Sariska Tiger Reserve India	Asia	27.3157	76.4363	2166.65	0	0	NA	NA	Hatton et al. 2147	Please see Hatton et al. 2014 for the full list of references
Sariska Tiger Reserve India	Sariska Tiger Reserve India	Asia	27.3157	76.4363	2166.05	0	0	NA	NA	Hatton et al. 2148	Please see Hatton et al. 2014 for the full list of references
Sariska Tiger Reserve India	Sariska Tiger Reserve India	Asia	27.3157	76.4363	2306.58	0	0	NA	NA	Hatton et al. 2149	Please see Hatton et al. 2014 for the full list of references
Similipal Tiger Reserve India	Similipal Tiger Reserve India	Asia	21.7975	86.343	2609.2	1	0	NA	NA	Hatton et al. 2150	Please see Hatton et al. 2014 for the full list of references
Sunderbans Tiger Reserve India	Sunderbans Tiger Reserve India	Asia	21.9442	88.898	5248.88	0	0	NA	NA	Hatton et al. 2151	Please see Hatton et al. 2014 for the full list of references
Tadoba-andhari Tiger Reserve India	Tadoba-andhari Tiger Reserve India	Asia	20.2436	79.3989	1501.8	0	0	NA	NA	Hatton et al. 2152	Please see Hatton et al. 2014 for the full list of references
Tadoba-andhari Tiger Reserve India	Tadoba-andhari Tiger Reserve India	Asia	20.2436	79.3989	1298.81	0	0	NA	NA	Hatton et al. 2153	Please see Hatton et al. 2014 for the full list of references
Tadoba-andhari Tiger Reserve India	Tadoba-andhari Tiger Reserve India	Asia	20.2436	79.3989	1473.86	0	0	NA	NA	Hatton et al. 2154	Please see Hatton et al. 2014 for the full list of references
Tadoba-andhari Tiger Reserve India	Tadoba-andhari Tiger Reserve India	Asia	20.2436	79.3989	1627.85	0	0	NA	NA	Hatton et al. 2155	Please see Hatton et al. 2014 for the full list of references
Taman Negara National Park Malaysia	Taman Negara National Park Malaysia	Asia	4.55	102.4	5814	NA	0	0	NA	Rodriguez et al. 2014	Kawanishi and Sunquist 2004
Udjung Kulong Indonesia	Udjung Kulong Indonesia	Asia	-6.75	105.33	494	NA	0	0	NA	Rodriguez et al. 2014	Eisenberg and Seidensticker 1976
Wilpattu National Park Sri_Lanka	Wilpattu National Park Sri_Lanka	Asia	8.43	80	766	NA	0	0	NA	Rodriguez et al. 2014	Eisenberg and Seidensticker 1976
Aggteleki National Park Hungary	Aggteleki National Park Hungary	Europe	48.52	20.61	190	NA	0	0	NA	Rodriguez et al. 2014	Lanszki et al. 2012
Bialowieza Primeval Forest Poland	Bialowieza Primeval Forest Poland	Europe	52.68	23.86	1051	NA	0	1	NA	Rodriguez et al. 2014	Jedrzejewska et al. 1997
Blankaholm Sweden	Blankaholm Sweden	Europe	57.59	16.41	282	NA	0	0	NA	Rodriguez et al. 2014	Truvé and Cederlund 2005
Casentini national Park Italy	Casentini national Park Italy	Europe	43.8	11.82	740	NA	0	0	NA	Rodriguez et al. 2014	Mattioli et al. 2011
Castelporziano Preserve Italy	Castelporziano Preserve Italy	Europe	41.7109	12.3999	2032	NA	0	0	NA	Rodriguez et al. 2014	Focardi et al. 2002	GPS position corrected
Doñana NP Spain	Doñana NP Spain	Europe	37.06	-6.46	1630	NA	0	1	NA	Rodriguez et al. 2014	Fernandez Llario 1996Anonymous 2005a
Faia Brava Portugal	Faia Brava Portugal	Europe	40.92	-7.1	4000	0	0	NA	NA	Personal communication with Wouter Helmer, RewildingEu
Forsmark Sweden	Forsmark Sweden	Europe	60.36	18.1	410	NA	0	0	NA	Rodriguez et al. 2014	Truvé and Cederlund 2005
Geldersee Port GroenlandenEtc The Netherlands	Geldersee Port Groenlanden The Netherlands	Europe	51.87	5.93	10804.6	0	0	NA	NA	Personal communication with Roeland Vermeulen, FreeNature
Geldersee Port Millingerwaard The Netherlands	Geldersee Port Millingerwaard The Netherlands	Europe	51.87	6.01	13972.6	0	0	NA	NA	Personal communication with Roeland Vermeulen, FreeNature
Hållnäs Sweden	Hållnäs Sweden	Europe	60.53	17.89	341	NA	0	0	NA	Rodriguez et al. 2014	Truvé and Cederlund 2005
Kostilkovo Bulgaria	Kostilkovo Bulgaria	Europe	41.42	26.06	4812.5	0	0	NA	NA	Personal communication with Wouter Helmer, RewildingEu
Lika Plains Croatia	Lika Plains Croatia	Europe	44.68	15.17	11388.9	0	0	NA	NA	Personal communication with Wouter Helmer, RewildingEu
Mols laboratory	Mols laboratory	Europe	56.2295	10.5809	16004.2	0	0	NA	NA	Personal communication with Oscar Liset Pryds Hansen, Natural History Museum Aarhus	NA
Oostvaardersplassen The Netherlands	Oostvaardersplassen The Netherlands	Europe	52.457	5.418	11959.1	NA	0	NA	NA	Frans Vera, http://naturmoedet.dk/wp-content/uploads/2018/06/Frans-Vera-Rewilding.pdf	NA
Sierras de Cazorla y Segura Spain	Sierras de Cazorla y Segura Spain	Europe	38.18	-2.68	965	NA	0	0	NA	Rodriguez et al. 2014	Escos and Alados 1988
Simpevarp Sweden	Simpevarp Sweden	Europe	57.41	16.59	329	NA	0	0	NA	Rodriguez et al. 2014	Truvé and Cederlund 2005
Aishihik Yukon	Aishihik Yukon	NorthAmerica	61.6002	-137.509	33	0	0	NA	NA	Hatton et al. 2036	Messier 1994
Carmacks Yukon	Carmacks Yukon	NorthAmerica	62.1057	-136.268	12	0	0	NA	NA	Hatton et al. 2037	Messier 1994
Central Alaska	Central Alaska	NorthAmerica	64.21	-147.104	27	0	0	NA	NA	Hatton et al. 2038	Messier 1994
Central Alaska	Central Alaska	NorthAmerica	64.21	-147.104	54	0	0	NA	NA	Hatton et al. 2039	Messier 1994
Central Alaska	Central Alaska	NorthAmerica	64.21	-147.104	57	0	0	NA	NA	Hatton et al. 2040	Messier 1994
Central Alaska	Central Alaska	NorthAmerica	64.21	-147.104	57	0	0	NA	NA	Hatton et al. 2041	Messier 1994
Central Alaska	Central Alaska	NorthAmerica	64.21	-147.104	57	0	0	NA	NA	Hatton et al. 2042	Messier 1994
Denali Park Alaska	Denali Park Alaska	NorthAmerica	63.6085	-149.842	97.4	0	0	NA	NA	Hatton et al. 2014	Fuller 1989
Denali Park Alaska	Denali Park Alaska	NorthAmerica	63.6085	-149.842	42.04	0	0	NA	NA	Hatton et al. 2015	Fuller 1989
Denali National Park USA	Denali Park Alaska	NorthAmerica	63.34	-151	60	NA	0	0	NA	Rodriguez et al. 2014	Meier 2012
Dromedary Mountain Yukon	Dromedary Mountain Yukon	NorthAmerica	62.8525	-134.772	19.2	0	0	NA	NA	Hatton et al. 2043	Messier 1994
East Alaska	East Alaska	NorthAmerica	62.708	-142.02	27	0	0	NA	NA	Hatton et al. 2044	Messier 1994
East Alaska	East Alaska	NorthAmerica	62.708	-142.02	36	0	0	NA	NA	Hatton et al. 2045	Messier 1994
East Alaska	East Alaska	NorthAmerica	62.708	-142.02	42	0	0	NA	NA	Hatton et al. 2046	Messier 1994
East Denali National Park Alaska	East Denali National Park Alaska	NorthAmerica	63.645	-149.5	66	0	0	NA	NA	Hatton et al. 2047	Messier 1994
East Denali National Park Alaska	East Denali National Park Alaska	NorthAmerica	63.645	-149.5	81	0	0	NA	NA	Hatton et al. 2048	Messier 1994
East-central Ontario	East-central Ontario	NorthAmerica	47.1536	-82.0362	454.53	0	0	NA	NA	Hatton et al. 2016	Fuller 1989
East-central Ontario	East-central Ontario	NorthAmerica	47.1536	-82.0362	263.06	0	0	NA	NA	Hatton et al. 2017	Fuller 1989
Interior Alaska	Interior Alaska	NorthAmerica	63.313	-150.286	68.55	0	0	NA	NA	Hatton et al. 2018	Fuller 1989
Isle Royale Michigan	Isle Royale Michigan	NorthAmerica	48.0424	-88.7549	528.6	0	0	NA	NA	Hatton et al. 2019	Fuller 1989
Isle Royale Michigan	Isle Royale Michigan	NorthAmerica	48.0424	-88.7549	484.8	0	0	NA	NA	Hatton et al. 2020	Fuller 1989
Isle Royale Michigan	Isle Royale Michigan	NorthAmerica	48.0424	-88.7549	300	0	0	NA	NA	Hatton et al. 2049	Messier 1994
Isle Royale Michigan	Isle Royale Michigan	NorthAmerica	48.0424	-88.7549	333	0	0	NA	NA	Hatton et al. 2050	Messier 1994
Isle Royale Michigan	Isle Royale Michigan	NorthAmerica	48.0424	-88.7549	360	0	0	NA	NA	Hatton et al. 2051	Messier 1994
Isle Royale Michigan	Isle Royale Michigan	NorthAmerica	48.0424	-88.7549	411	0	0	NA	NA	Hatton et al. 2052	Messier 1994
Isle Royale Michigan	Isle Royale Michigan	NorthAmerica	48.0424	-88.7549	423	0	0	NA	NA	Hatton et al. 2053	Messier 1994
Isle Royale Michigan	Isle Royale Michigan	NorthAmerica	48.0424	-88.7549	519	0	0	NA	NA	Hatton et al. 2054	Messier 1994
Isle Royale Michigan	Isle Royale Michigan	NorthAmerica	48.0424	-88.7549	747	0	0	NA	NA	Hatton et al. 2055	Messier 1994
Jasper Park Alberta	Jasper Park Alberta	NorthAmerica	52.9411	-117.923	173.9	0	0	NA	NA	Hatton et al. 2021	Fuller 1989
Kenai Peninsula Alaska	Kenai Peninsula Alaska	NorthAmerica	60.5555	-151.263	240	0	1	NA	NA	Hatton et al. 2068	Messier 1994
Kenai Peninsula Alaska	Kenai Peninsula Alaska	NorthAmerica	60.5555	-151.263	241.17	0	1	NA	NA	Hatton et al. 2069	Fuller 1989
Mayo Yukon	Mayo Yukon	NorthAmerica	63.5943	-135.898	42	0	0	NA	NA	Hatton et al. 2056	Messier 1994
Nisutlin Yukon	Nisutlin Yukon	NorthAmerica	60.2775	-132.621	39	0	0	NA	NA	Hatton et al. 2057	Messier 1994
North-central Canada	North-central Canada	NorthAmerica	60.25	-100.75	495	0	0	NA	NA	Hatton et al. 2022	Fuller 1989
North-central Minnesota	North-central Minnesota	NorthAmerica	47.8898	-94.2293	437.2	0	0	NA	NA	Hatton et al. 2023	Fuller 1989
North-central Minnesota	North-central Minnesota	NorthAmerica	47.8898	-94.2293	420	0	0	NA	NA	Hatton et al. 2024	Fuller 1989
Northeast Alberta	Northeast Alberta	NorthAmerica	55.788	-110.65	69.03	0	0	NA	NA	Hatton et al. 2025	Fuller 1989
Northeast Alberta	Northeast Alberta	NorthAmerica	55.788	-110.65	69	0	0	NA	NA	Hatton et al. 2058	Messier 1994
Northeast Minnesota	Northeast Minnesota	NorthAmerica	47.2203	-91.8643	567	0	0	NA	NA	Hatton et al. 2026	Fuller 1989
Northeast Minnesota	Northeast Minnesota	NorthAmerica	47.2203	-91.8643	425	0	0	NA	NA	Hatton et al. 2027	Fuller 1989
Northeast Minnesota	Northeast Minnesota	NorthAmerica	47.2203	-91.8643	207	0	0	NA	NA	Hatton et al. 2028	Fuller 1989
Northeast Minnesota	Northeast Minnesota	NorthAmerica	47.2203	-91.8643	357.79	0	0	NA	NA	Hatton et al. 2029	Fuller 1989
Northern Alberta	Northern Alberta	NorthAmerica	57.3776	-111.048	64.26	0	0	NA	NA	Hatton et al. 2030	Fuller 1989
Northwest Alberta	Northwest Alberta	NorthAmerica	57.3776	-111.048	390	0	0	NA	NA	Hatton et al. 2059	Messier 1994
Northwest Minnesota	Northwest Minnesota	NorthAmerica	47.4362	-87.972	440	0	1	NA	NA	Hatton et al. 2070	Fuller 1989
Northwest Ontario	Northwest Ontario	NorthAmerica	53.3613	-91.1999	90	0	0	NA	NA	Hatton et al. 2060	Messier 1994
South-central Alaska	South-central Alaska	NorthAmerica	61.9832	-149.965	99	0	0	NA	NA	Hatton et al. 2061	Messier 1994
South-central Alaska	South-central Alaska	NorthAmerica	61.9832	-149.965	227.49	0	1	NA	NA	Hatton et al. 2071	Fuller 1989
South-central Ontario	South-central Ontario	NorthAmerica	48.8098	-84.331	89.97	0	0	NA	NA	Hatton et al. 2031	Fuller 1989
South-central Yukon	South-central Yukon	NorthAmerica	61.37	-133.68	45	0	1	NA	NA	Hatton et al. 2066	Messier 1994
South-central Yukon	South-central Yukon	NorthAmerica	61.37	-133.68	78	0	1	NA	NA	Hatton et al. 2067	Messier 1994
Southern Quebec	Southern Quebec	NorthAmerica	45.7868	-75.1175	300	0	0	NA	NA	Hatton et al. 2032	Fuller 1989
Southwest Manitoba	Southwest Manitoba	NorthAmerica	51.7589	-100.785	504	0	0	NA	NA	Hatton et al. 2033	Fuller 1989
Southwest Quebec	Southwest Quebec	NorthAmerica	46.8462	-75.6756	90	0	0	NA	NA	Hatton et al. 2034	Fuller 1989
Southwest Quebec	Southwest Quebec	NorthAmerica	46.8462	-75.6756	51	0	0	NA	NA	Hatton et al. 2062	Messier 1994
Southwest Quebec	Southwest Quebec	NorthAmerica	46.8462	-75.6756	69	0	0	NA	NA	Hatton et al. 2063	Messier 1994
Southwest Quebec	Southwest Quebec	NorthAmerica	46.8462	-75.6756	111	0	0	NA	NA	Hatton et al. 2064	Messier 1994
Teslin burn Yukon	Teslin burn Yukon	NorthAmerica	60.212	-132.777	126	0	0	NA	NA	Hatton et al. 2065	Messier 1994
West-central Yukon	West-central Yukon	NorthAmerica	63.47	-138.274	53.55	0	0	NA	NA	Hatton et al. 2035	Fuller 1989
Acurizal Ranch Brazil	Acurizal Ranch Brazil	SouthAmerica	-17.82	-57.62	4034	NA	0	1	NA	Rodriguez et al. 2014	Schaller 1983
Barro colorado Panama	Barro colorado Panama	SouthAmerica	9.15	-79.08	542	NA	0	0	NA	Rodriguez et al. 2014	Robinson and Bennett 2004
Cerro Cortado Bolivia	Cerro Cortado Bolivia	SouthAmerica	-19.48	-62.35	343	NA	0	0	NA	Rodriguez et al. 2014	Robinson and Bennett 2004
Chamela Biological Station Mexico	Chamela Biological Station Mexico	SouthAmerica	19.5	-105	853	NA	0	0	NA	Rodriguez et al. 2014	Mandujano 2007
Cocha Cashu Biological Station Peru	Cocha Cashu Biological Station Peru	SouthAmerica	-11.89	-71.41	475	NA	0	0	NA	Rodriguez et al. 2014	Janson and Emmons 1990
El Mirador-Rio Azul National Park Guatemala	El Mirador-Rio Azul National Park Guatemala	SouthAmerica	17.4	-89.62	518	NA	0	0	NA	Rodriguez et al. 2014	Novack et al. 2005
Guatopo Venezuela	Guatopo Venezuela	SouthAmerica	10.12	-66.47	270	NA	0	0	NA	Rodriguez et al. 2014	Eisenberg et al. 1979
Hato Piñeiro Venezuela	Hato Piñeiro Venezuela	SouthAmerica	8.83	-68.13	8222	NA	0	1	NA	Rodriguez et al. 2014	Polisar et al. 2003
Itaya Basin Perú	Itaya Basin Perú	SouthAmerica	-4.29	-73.67	110	NA	0	0	NA	Rodriguez et al. 2014	Aquino et al. 2007
Manu National Park, NE area Peru	Manu National Park NE area Peru	SouthAmerica	-11.91	-71.45	800	NA	0	0	NA	Rodriguez et al. 2014	Endo et al. 2010
Roraima (Brazilian Amazon) Brazil	Roraima (Brazilian Amazon) Brazil	SouthAmerica	3.41	-61.71	2396	NA	0	0	NA	Rodriguez et al. 2014	Mendes Pontes 2004
Tauhayu (Tamshiyacu-Tahuayo Comunal Reserve) Perú	Tauhayu (Tamshiyacu-Tahuayo Comunal Reserve) Perú	SouthAmerica	-4.35	-73.08	267	NA	0	0	NA	Rodriguez et al. 2014	Bodmer et al. 1994
Uauaçu Lake Brazil	Uauaçu Lake Brazil	SouthAmerica	-4.22	-62.42	144	NA	0	0	NA	Rodriguez et al. 2014	Haugaasen and Peres 2005
Yavari Miri (Tamshiyacu-Tahuayo Comunal Reserve) Perú	Yavari Miri (Tamshiyacu-Tahuayo Comunal Reserve) Perú	SouthAmerica	-4.88	-72.64	219	NA	0	0	NA	Rodriguez et al. 2014	Bodmer et al. 1994
